# Disrupting ß-catenin dependent Wnt signaling activates an invasive gene program predictive of colon cancer progression

**DOI:** 10.1101/667030

**Authors:** George T. Chen, Delia F. Tifrea, Rabi Murad, Yung Lyou, Ali Mortazavi, Robert A. Edwards, Marian L. Waterman

## Abstract

The recent classification of colon cancer into molecular subtypes revealed that patients with the poorest prognosis harbor tumors with the lowest levels of Wnt signaling. This is contrary to the long-standing understanding that overactive Wnt signaling promotes tumor progression from early initiation stages through to the later stages including invasion and metastasis. Here, we lower the levels of Wnt signaling in colon cancer via interference with two different steps in the pathway that lie upstream or downstream of the effector protein ß-catenin. We find that these Wnt-reduced cancer cells exhibit a more aggressive disease phenotype, including increased mobility in vitro and localized invasion in an orthotopic mouse model. RNA sequencing reveals that interference with Wnt signaling leads to an upregulation of gene programs that favor cell migration and invasion. We identify a set of upregulated genes common among the Wnt perturbations and find that elevated expression of these genes is strongly predictive of poor patient outcomes in early-invasive colon cancer. These genes may have clinical applications as patient biomarkers or new drug targets to be used in concert with existing therapies.

**One Sentence Summary:** Low Wnt Signaling Leads to Invasive Tumor Phenotypes in Colorectal Cancer.
