## Supplemental Table 1 for "Disrupting ß-catenin dependent Wnt signaling activates an invasive gene program predictive of colon cancer progression"

### Sheet: Upregulated
Overlap Up	620 v 480	480 dnLEF v Mock	Average Fold	Gene Name
SMOC2	5.467	5.865	5.666	SPARC related modular calcium binding 2
SYT1	4.741	1.64	3.19	synaptotagmin 1
CAV1	4.708	1.123	2.915	caveolin 1
FOXP1	3.503	2.25	2.877	forkhead box P1
WHRN	2.807	1.895	2.351	whirlin
AZGP1	2.73	1.967	2.349	alpha-2-glycoprotein 1, zinc-binding
AQP3	2.235	2.308	2.272	aquaporin 3 (Gill blood group)
SRPX2	1.902	2.242	2.072	sushi repeat containing protein, X-linked 2
ITM2C	2.152	1.887	2.019	integral membrane protein 2C
LIMD2	2.585	1.235	1.91	LIM domain containing 2
TNFRSF18	2.321	1.416	1.868	TNF receptor superfamily member 18
CAMK2D	2.317	1.357	1.837	calcium/calmodulin dependent protein kinase II delta
GCHFR	2.263	1.259	1.761	GTP cyclohydrolase I feedback regulator
SGSH	1.573	1.595	1.584	N-sulfoglucosamine sulfohydrolase
PLLP	1.637	1.507	1.572	plasmolipin
FBLN1	1.399	1.645	1.522	fibulin 1
FXYD6	1.464	1.432	1.448	FXYD domain containing ion transport regulator 6
HK2	1.603	1.124	1.364	hexokinase 2
LGALS9	0.974	1.708	1.341	galectin 9
GAS6	1.512	1.153	1.333	growth arrest specific 6
ERRFI1	1.652	1.011	1.331	ERBB receptor feedback inhibitor 1
TXNIP	0.913	1.745	1.329	thioredoxin interacting protein
PLEKHB1	1.466	1.174	1.32	pleckstrin homology domain containing B1
FN1	0.713	1.92	1.317	fibronectin 1
CA9	0.919	1.635	1.277	carbonic anhydrase 9
GPCPD1	0.694	1.694	1.194	glycerophosphocholine phosphodiesterase 1
GLG1	1.662	0.707	1.184	golgi glycoprotein 1
TOB1	1.186	1.136	1.161	transducer of ERBB2, 1
F2RL1	1.182	1.016	1.099	F2R like trypsin receptor 1
LGALS3BP	1.019	1.159	1.089	galectin 3 binding protein
GSAP	1.055	1.012	1.033	gamma-secretase activating protein
PPP3CA	0.647	1.361	1.004	protein phosphatase 3 catalytic subunit alpha
TMX4	1.049	0.924	0.987	thioredoxin related transmembrane protein 4
TSPAN6	1.134	0.777	0.956	tetraspanin 6
PRDX5	0.921	0.834	0.878	peroxiredoxin 5
LAT2	0.797	0.862	0.83	linker for activation of T cells family member 2
C1orf56	0.621	0.983	0.802	chromosome 1 open reading frame 56
NOL3	0.697	0.818	0.757	nucleolar protein 3
FTH1	0.458	0.858	0.658	ferritin heavy chain 1
MALAT1	0.518	0.697	0.607	metastasis associated lung adenocarcinoma transcript 1 (non-protein coding)
SAT1	0.393	0.676	0.534	spermidine/spermine N1-acetyltransferase 1

### Sheet: Downregulated
Overlap Down	620 v 480	480 dnLEF v Mock	Average Fold	Gene Name
KRT75	-8.60196	-5.12304	-6.8625	keratin 75
CST1	-9.49436	-3.19284	-6.3436	cystatin SN
S100A9	-9.50323	-2.56043	-6.03183	S100 calcium binding protein A9
DEFA5	-6.03867	-5.57584	-5.80726	defensin alpha 5
IFITM1	-9.9324	-1.27965	-5.60602	interferon induced transmembrane protein 1
KRT5	-9.38373	-1.05802	-5.22087	keratin 5
KRT2	-4.65727	-5.76725	-5.21226	keratin 2
KRT13	-7.24112	-2.96249	-5.10181	keratin 13
MUCL1	-6.55214	-3.23157	-4.89185	mucin like 1
CST5	-8.52431	-1.11878	-4.82155	cystatin D
TREM2	-5.95223	-3.61436	-4.78329	triggering receptor expressed on myeloid cells 2
ZAP70	-8.39046	-1.11332	-4.75189	zeta chain of T cell receptor associated protein kinase 70
KRT32	-4.54178	-4.7521	-4.64694	keratin 32
PAEP	-6.28244	-2.94086	-4.61165	progestagen associated endometrial protein
CCND2	-6.83824	-2.38505	-4.61165	cyclin D2
LINC01992	-5.50859	-3.70282	-4.6057	long intergenic non-protein coding RNA 1992
PRR9	-7.09117	-1.96224	-4.52671	proline rich 9
CHI3L1	-6.58762	-2.4642	-4.52591	chitinase 3 like 1
NOS2	-5.98202	-2.93852	-4.46027	nitric oxide synthase 2
TACSTD2	-8.16384	-0.713976	-4.43891	tumor associated calcium signal transducer 2
KRT16P6	-6.68005	-2.04631	-4.36318	keratin 16 pseudogene 6
SHH	-6.7168	-1.96199	-4.3394	sonic hedgehog
MUC21	-5.24315	-3.13805	-4.1906	mucin 21, cell surface associated
EPAS1	-6.63626	-1.66302	-4.14964	endothelial PAS domain protein 1
SCGB2A1	-4.96713	-3.27216	-4.11964	secretoglobin family 2A member 1
SAA1	-6.65735	-1.56001	-4.10868	serum amyloid A1
PLA2G5	-4.83659	-3.30398	-4.07029	phospholipase A2 group V
PLA2G4D	-5.76105	-2.20446	-3.98275	phospholipase A2 group IVD
NELL2	-6.22206	-1.53503	-3.87855	neural EGFL like 2
ADAMTS8	-3.82072	-3.901	-3.86086	ADAM metallopeptidase with thrombospondin type 1 motif 8
AFAP1-AS1	-4.08867	-3.60008	-3.84438	AFAP1 antisense RNA 1
TNFRSF6B	-6.40101	-1.2615	-3.83126	TNF receptor superfamily member 6b
MRVI1	-5.95406	-1.70158	-3.82782	murine retrovirus integration site 1 homolog
IGFBP3	-6.73026	-0.780381	-3.75532	insulin like growth factor binding protein 3
KRT6B	-4.90413	-2.59806	-3.7511	keratin 6B
SUSD4	-4.90382	-2.59584	-3.74983	sushi domain containing 4
SLIT3	-4.63551	-2.7579	-3.6967	slit guidance ligand 3
KRT71	-6.15417	-1.21353	-3.68385	keratin 71
GPR143	-5.81151	-1.38792	-3.59971	G protein-coupled receptor 143
KRT6A	-4.79461	-2.3862	-3.5904	keratin 6A
LINC00861	-4.91618	-2.2385	-3.57734	long intergenic non-protein coding RNA 861
CPLX2	-4.42246	-2.61237	-3.51741	complexin 2
NSMF	-5.92839	-1.08425	-3.50632	NMDA receptor synaptonuclear signaling and neuronal migration factor
TMEM204	-5.48449	-1.48601	-3.48525	transmembrane protein 204
SMCO2	-2.03022	-4.92319	-3.4767	single-pass membrane protein with coiled-coil domains 2
ROBO4	-3.21163	-3.69167	-3.45165	roundabout guidance receptor 4
CKMT2	-5.80203	-0.881629	-3.34183	creatine kinase, mitochondrial 2
CD8B	-3.41469	-3.25237	-3.33353	CD8b molecule
ANKRD1	-5.43537	-1.14297	-3.28917	ankyrin repeat domain 1
CEACAM21	-4.61518	-1.90239	-3.25879	carcinoembryonic antigen related cell adhesion molecule 21
PADI1	-3.74439	-2.75675	-3.25057	peptidyl arginine deiminase 1
DBH	-5.28707	-1.08575	-3.18641	dopamine beta-hydroxylase
LY6G6D	-3.58394	-2.729	-3.15647	lymphocyte antigen 6 family member G6D
TKTL1	-4.10498	-2.13275	-3.11887	transketolase like 1
CD8B2	-3.4915	-2.73938	-3.11544	CD8b2 molecule
CYSRT1	-4.6107	-1.59334	-3.10202	cysteine rich tail 1
GABRA3	-2.70045	-3.4448	-3.07263	gamma-aminobutyric acid type A receptor alpha3 subunit
LINC00868	-4.16556	-1.61754	-2.89155	long intergenic non-protein coding RNA 868
CDX2	-3.76452	-1.87409	-2.8193	caudal type homeobox 2
GJB4	-3.2601	-2.19352	-2.72681	gap junction protein beta 4
APCDD1	-4.79043	-0.661859	-2.72615	APC down-regulated 1
MYO1F	-3.96365	-1.30495	-2.6343	myosin IF
SH3RF2	-3.74266	-1.45808	-2.60037	SH3 domain containing ring finger 2
EDAR	-4.06177	-1.11098	-2.58638	ectodysplasin A receptor
S100A3	-3.07205	-2.10034	-2.58619	S100 calcium binding protein A3
PMP22	-4.00546	-1.15939	-2.58242	peripheral myelin protein 22
WNT5B	-3.57501	-1.57264	-2.57383	Wnt family member 5B
DHRS2	-4.13171	-0.999852	-2.56578	dehydrogenase/reductase 2
PDZD2	-3.45968	-1.50462	-2.48215	PDZ domain containing 2
KRT23	-2.74013	-2.08913	-2.41463	keratin 23
SPARC	-3.33771	-1.45942	-2.39856	secreted protein acidic and cysteine rich
CD44	-4.03596	-0.725127	-2.38054	CD44 molecule (Indian blood group)
GJB2	-3.641	-1.06034	-2.35067	gap junction protein beta 2
WNT6	-2.25928	-2.39218	-2.32573	Wnt family member 6
GLI3	-3.78523	-0.838531	-2.31188	GLI family zinc finger 3
HUNK	-3.22889	-1.3597	-2.29429	hormonally up-regulated Neu-associated kinase
CAPN8	-2.79023	-1.77623	-2.28323	calpain 8
SEPT4	-3.6596	-0.869346	-2.26447	septin 4
PBX4	-3.2076	-1.2809	-2.24425	PBX homeobox 4
RAPGEF3	-3.25968	-1.21407	-2.23688	Rap guanine nucleotide exchange factor 3
EPB41L1	-2.61714	-1.69202	-2.15458	erythrocyte membrane protein band 4.1 like 1
MFSD2A	-2.78806	-1.48726	-2.13766	major facilitator superfamily domain containing 2A
NGFR	-3.19896	-0.950672	-2.07482	nerve growth factor receptor
FOXN3	-3.10818	-1.02801	-2.06809	forkhead box N3
CHRNA3	-1.80566	-2.16782	-1.98674	cholinergic receptor nicotinic alpha 3 subunit
TNFRSF9	-2.55683	-1.40406	-1.98045	TNF receptor superfamily member 9
G0S2	-2.31083	-1.64685	-1.97884	G0/G1 switch 2
LRRN4	-2.45916	-1.472	-1.96558	leucine rich repeat neuronal 4
ETV3	-2.51486	-1.39273	-1.9538	ETS variant 3
ZNF385A	-2.73559	-1.13667	-1.93613	zinc finger protein 385A
FURIN	-2.78165	-1.05646	-1.91906	furin, paired basic amino acid cleaving enzyme
SORBS1	-3.14784	-0.689936	-1.91889	sorbin and SH3 domain containing 1
NOD2	-2.35196	-1.43498	-1.89347	nucleotide binding oligomerization domain containing 2
CHST11	-2.76115	-0.988398	-1.87477	carbohydrate sulfotransferase 11
BCL2L15	-1.3476	-2.3159	-1.83175	BCL2 like 15
FHAD1	-1.82198	-1.8138	-1.81789	forkhead associated phosphopeptide binding domain 1
DLX3	-1.89046	-1.67757	-1.78401	distal-less homeobox 3
AFAP1	-1.86261	-1.5704	-1.7165	actin filament associated protein 1
LHX6	-1.49104	-1.91293	-1.70198	LIM homeobox 6
SYK	-0.895712	-2.47746	-1.68659	spleen associated tyrosine kinase
ACSL6	-2.12491	-1.17174	-1.64832	acyl-CoA synthetase long chain family member 6
RTEL1	-2.07503	-1.15101	-1.61302	regulator of telomere elongation helicase 1
IFITM3	-1.87451	-1.34768	-1.61109	interferon induced transmembrane protein 3
TRIM16	-2.34425	-0.873734	-1.60899	tripartite motif containing 16
SRGAP2	-1.91228	-1.23776	-1.57502	SLIT-ROBO Rho GTPase activating protein 2
PODXL	-1.9778	-1.13909	-1.55844	podocalyxin like
LAMB3	-1.88547	-1.2234	-1.55443	laminin subunit beta 3
TMEM45B	-2.02791	-1.07688	-1.5524	transmembrane protein 45B
ISG20	-2.14902	-0.901998	-1.52551	interferon stimulated exonuclease gene 20
DNTTIP1	-1.92121	-1.10927	-1.51524	deoxynucleotidyltransferase terminal interacting protein 1
MAP3K8	-1.47265	-1.47237	-1.47251	mitogen-activated protein kinase kinase kinase 8
COTL1	-2.11083	-0.774827	-1.44283	coactosin like F-actin binding protein 1
GJB3	-1.77022	-1.10168	-1.43595	gap junction protein beta 3
GPSM2	-1.99069	-0.873297	-1.43199	G protein signaling modulator 2
FLNB	-2.0226	-0.827963	-1.42528	filamin B
RGPD6	-1.27356	-1.56712	-1.42034	RANBP2-like and GRIP domain containing 6
RCN1	-1.83688	-0.956458	-1.39667	reticulocalbin 1
CYP24A1	-1.28969	-1.495	-1.39235	cytochrome P450 family 24 subfamily A member 1
SIRT3	-1.48931	-1.24904	-1.36918	sirtuin 3
KRT81	-1.37085	-1.36642	-1.36863	keratin 81
ALG9	-1.15585	-1.52093	-1.33839	ALG9, alpha-1,2-mannosyltransferase
EVA1C	-0.957715	-1.71747	-1.33759	eva-1 homolog C
DAND5	-1.4131	-1.20532	-1.30921	DAN domain BMP antagonist family member 5
MED13L	-1.51567	-1.09582	-1.30575	mediator complex subunit 13 like
FAH	-1.32648	-1.20004	-1.26326	fumarylacetoacetate hydrolase
TUBB6	-1.58392	-0.912456	-1.24819	tubulin beta 6 class V
ABAT	-1.39582	-1.09002	-1.24292	4-aminobutyrate aminotransferase
CTDSPL	-1.43936	-1.04081	-1.24009	CTD small phosphatase like
PPP1R2	-1.6647	-0.808373	-1.23653	protein phosphatase 1 regulatory inhibitor subunit 2
MYH7B	-0.716059	-1.75025	-1.23315	myosin heavy chain 7B
COL4A2	-1.04089	-1.30273	-1.17181	collagen type IV alpha 2 chain
HYAL1	-0.801913	-1.42882	-1.11537	hyaluronoglucosaminidase 1
AXIN2	-1.07566	-1.08049	-1.07808	axin 2
METTL9	-1.18079	-0.952526	-1.06666	methyltransferase like 9
IFITM2	-1.14572	-0.955754	-1.05074	interferon induced transmembrane protein 2
NRP2	-0.630042	-1.45313	-1.04158	neuropilin 2
EMP1	-0.739539	-1.12483	-0.932184	epithelial membrane protein 1
PSTPIP2	-0.920788	-0.929093	-0.924941	proline-serine-threonine phosphatase interacting protein 2
PRF1	-1.21081	-0.62767	-0.919242	perforin 1
PDLIM2	-1.04178	-0.783419	-0.912598	PDZ and LIM domain 2
CXADR	-0.671442	-1.14452	-0.907981	CXADR, Ig-like cell adhesion molecule
SLC1A5	-0.465132	-1.25923	-0.862183	solute carrier family 1 member 5
EFHD2	-0.615031	-1.06323	-0.839129	EF-hand domain family member D2
PRSS3	-0.585552	-1.04112	-0.813337	serine protease 3
AEN	-0.54721	-0.909835	-0.728522	apoptosis enhancing nuclease
PPFIBP1	-0.525932	-0.906947	-0.71644	PPFIA binding protein 1
ATG16L1	-0.508256	-0.862274	-0.685265	autophagy related 16 like 1
SERPINH1	-0.517266	-0.694218	-0.605742	serpin family H member 1
TPM4	-0.382103	-0.592196	-0.48715	tropomyosin 4
